# A single cell transcriptional roadmap for cardiopharyngeal fate diversification

**DOI:** 10.1101/150235

**Authors:** Wei Wang, Xiang Niu, Tim Stuart, Estelle Jullian, William Mauck, Robert G. Kelly, Rahul Satija, Lionel Christiaen

## Abstract

In vertebrates, multipotent progenitors located in the pharyngeal mesoderm form cardiomyocytes and branchiomeric head muscles, but the dynamic gene expression programs and mechanisms underlying cardiopharyngeal multipotency and heart vs. head muscle fate choices remain elusive. Here, we used single cell genomics in the simple chordate model Ciona, to reconstruct developmental trajectories forming first and second heart lineages, and pharyngeal muscle precursors, and characterize the molecular underpinnings of cardiopharyngeal fate choices. We show that FGF-MAPK signaling maintains multipotency and promotes the pharyngeal muscle fate, whereas signal termination permits the deployment of a pan-cardiac program, shared by the first and second lineages, to define heart identity. In the second heart lineage, a Tbx1/10-Dach pathway actively suppresses the first heart lineage program, conditioning later cell diversity in the beating heart. Finally, cross-species comparisons between Ciona and the mouse evoke the deep evolutionary origins of cardiopharyngeal networks in chordates.

---

Distinct cell types form multicellular animals and execute specialized functions within defined organs and systems, implying that individual cells within progenitor fields must acquire both organ-level and cell-type-specific identities. The mammalian heart comprises chamber-specific cardiomyocytes, various endocardial cell types, fibroblasts and smooth muscles^1^, and despite their specialized features, these cells share a cardiac identity. Popular models posit that heart cells emerge from multipotent cardiovascular progenitors^2^, implying that multipotent progenitors are first imbued with a cardiac identity, before producing a diversity of cell types. Consistent with this model, mammalian heart cells emerge primarily from *Mesp1*+ mesodermal progenitors^3–5^. However, lineage tracing and clonal analyses indicated that distinct compartments arise from separate progenitor pools, referred to as the first and second heart fields^6–11^. In addition, most early cardiac progenitors produce only one cell type^12^, and cell type segregation occurs early, possibly prior to commitment to a heart identity^13^. Moreover, derivatives of the second heart field (e.g. cardiomyocytes of the right ventricle and outflow tract) share a common origin with branchiomeric head muscles, in the cardiopharyngeal mesoderm^4,14–21^. The characteristics of multipotent cardiopharyngeal progenitors, and the mechanisms underlying early heart vs. pharyngeal/branchiomeric muscle fate choices remain largely elusive, and studies are partially hindered by the complexity of vertebrate embryos^21,22^.

The tunicate Ciona emerged as an innovative chordate model to study cardiopharyngeal development with unprecedented spatio-temporal resolution. In Ciona, invariant cell divisions produce distinct first and second heart lineages, and pharyngeal muscle precursors from defined multipotent cardiopharyngeal progenitors^23,24^ (Fig. 1a). Multipotent progenitors exhibit multilineage transcriptional priming, whereby conserved fate-specific determinants are transiently co-expressed, before regulatory cross-antagonisms partition the heart and pharyngeal muscle programs to their corresponding fate-restricted precursors^23–25^. Here, we characterised, with single cell resolution, the genome-wide characteristics and regulatory mechanisms governing cardiopharyngeal multipotency, early fate choices, and the establishment of cell diversity in the beating heart.

**Figure 1.**

Cell clustering and pseudotemporal reconstruction of cardiopharyngeal developmental trajectories. (**a**) Early cardiopharyngeal development in *Ciona*, and sampling stages for scRNA-seq and established TVC lineage tree. Cardiopharyngeal lineage cells are shown for only one side and known cell-type-specific marker genes are indicated. st., stage according to ^72^; hpf, hours post-fertilization; TVC, trunk ventral cell; STVC, second trunk ventral cell; FHP, first heart precursor; ASMF, atrial siphon muscle founder cells; SHP, second heart precursor; iASMP, inner atrial siphon muscle precursor; oASMP, outer atrial siphon muscle precursor, according to ^73^; LoM, longitudinal muscles; QC, quality control. Dotted line: midline. (**b**) t-distributed Stochastic Neighbor Embedding (t-SNE) plots of 20 hpf scRNA-seq data showing distinct clusters of progenitor subtypes: FHP (red), SHP (orange), iASM (blue) and oASM(dark blue). Indicated marker gene expression levels are color-coded and shown on corresponding clusters. (**c**) 2D diffusion map of single cell transcriptomes for the FHP developmental trajectory. Black lines: principal curve; light gray contours: single cell density distribution. Color codes correspond to assigned cell identities following clustering at each time point. hpf, hours post-fertilization. Cartoon shows the cells used to reconstruct the unidirectional FHP trajectory. (**d**) Pseudotemporal expression profiles of indicated genes along the FHP trajectory. X-axis: normalized pseudotime as defined in (e), Y-axes: expression in log_2_ FPKM. Black lines indicate the smoothed expression. Black dashed lines indicate the transitions between predicted regulatory states, indicated and color-coded below, and purple dashed lines indicate calculated activation pseudotime. Dot colors refer to the sample of origin as indicated in (c). (**e**) Cross-correlation heatmaps to infer regulatory states along the FHP trajectory. Dendrogram (left) obtained from constrained hierarchical clustering. Top bars indicate the sample of origin with color codes as in (c). PCC, Pearson Correlation Coefficient. (**f**) Proportions of primed vs. *de novo* genes among defined categories of marker genes.
