## Supplementary material for "A single cell transcriptional roadmap for cardiopharyngeal fate diversification": ExtData_Table1

### Sheet: Sheet1
Time after fertilization ()	FABA stage	Developmental stage
12	St. 23	late tailbud I
14	St. 24-25	late tailbud II
16	St. 25	late tailbud II
18	St. 26-27	hatching larva
19	St. 27	early swimming larva
20	St. 28	early swimming larva
48	St. 37	late body axis rotation
72	St. 38	early juvenile I
