## Supplementary material for "A single cell transcriptional roadmap for cardiopharyngeal fate diversification": ExtData_Table3

### Sheet: FISH_summary.txt
UniqueNAME	GeneID	Gateway/GC Clone ID	Plate	Restricted in Heart Progenitors (Y/N)	Reference
DDR2	KH2013:KH.C9.371	citb039i20	R1CiGC32p15	Y/Pancardiac	Christiaen et al., Science, 2008
FOXF1/2	KH2013:KH.C3.170	cicl007c02	R1CiGC09g03	N	Beh et al., Development, 2007
FOXG1	KH2013:KH.C5.74	cima857071	VES64_E02	Y/Pancardiac	Christiaen et al., Science, 2008
GATA4/5/6	KH2013:KH.L20.1	ciad014g02	R1CiGC02d03	Y/Pancardiac	Razy-Krajka et al., 2014
HAND 1/2	KH2013:KH.C14.604	n/a	n/a (PCR fragment)	Y/Pancardiac	Razy-Krajka et al., 2014
IGF1/2	KH2013:KH.C2.313	cien118273	VES88_A19	N
Meis	KH2013:KH.C10.174	cien200441	VES101_H09	Y/Pancardiac
TMEM108	KH2013:KH.C3.665	cima88068	VES57_N12	Y/Pancardiac
EfnA	KH2013:KH.C3.202	cima88785	VES57_D14	Y/Pancardiac
EFNB1/2/3	KH2013:KH.C1.4	cima891103	VES70_D21	Y/Pancardiac
BMP2/4	KH2013:KH.C4.125	cicl060n01	R1CiGC15c08	Y/Pancardiac	Razy-Krajka et al., 2014
ASB2	KH2013:KH.C7.205	cima8116589	VES74_P16	Y/Pancardiac	Christiaen et al., 2008
LRP4/8	KH2013:KH.C4.335	cien54071	VES78_J17	Y/Pancardiac
LYS2	KH2013:KH.C9.863	cien68402	VES80_J23	Y/Pancardiac
MOGAT1/2	KH2013:KH.C2.884	cima889381	VES70_H11	Not Clear
NKX2-3	KH2013:KH.C8.482	n/a	n/a (PCR fragment)	Y/Pancardiac	Wang et al., 2013
QKI	KH2013:KH.S115.4	cima883203	VES69_A06	Y/Pancardiac
SCYL	KH2013:KH.C14.539	cien126791	VES90_B04	Y/Pancardiac
SLIT1/2/3	KH2013:KH.C8.445	n/a	n/a (PCR fragment)	Y/Pancardiac
TCF7L1/2	KH2013:KH.C6.71	cicl049a12	R1CiGC13p03	Y/Pancardiac
TNS1/3	KH2013:KH.C9.28	cien221486	VES104_F14	Y/Pancardiac
UNC5A	KH2013:KH.C9.133	cima8116526	VES74_F17	Y/Pancardiac	Christiaen et al., 2008
BMP5/6/7	KH2013:KH.C2.336	cima869841	VES66_E12	Y/FHPs
Mmp21	KH2013:KH.C5.236	cien128383	VES90_N10	Y/FHPs
Wnt9B	KH2013:KH.C9.773	cien214452	VES103_H14	Y/FHPs
Wnt10A	KH2013:KH.L19.12	cima827042	VES61_I04	Y/FHPs
Fzd4	KH2013:KH.C6.162	cies002j17	R1CiGC41a17	Y/FHPs	Christiaen et al., 2008
Dach	KH2013:KH.C14.291	cima879079	VES68_H11	Y/SHPs
Kirr1/2/3	KH2013:KH.C10.172	cinc033n15	R1CiGC45j19	Y/SHPs
C17orf105	KH2013:KH.C1.638	cima874348	VES67_C11	Y/SHPs
MATN1/3/4	KH2013:KH.C1.356	cien205435	PCR fragment/VES102_F04	Y/SHPs
