## Supplementary material for "A single cell transcriptional roadmap for cardiopharyngeal fate diversification": ExtData_Table5

### Sheet: CC.genes.summary
ENSEMBL_ID	Ensemble mouse gene name	Description	Ciona gene name	Ibarra-Soria.E8.25:Loading	Ibarra-Soria.E8.25:Cell_Type	Scialdone.E6.5-E7.75:Loading	Scialdone.E6.5-E7.75:Cell_type	Lescroart.Mesp1:Loading	Lescroart.Mesp1:Cell_type
ENSMUSG00000000078	Klf6	Kruppel-like factor 6 [Source:MGI Symbol;Acc:MGI:1346318]	KLF6/7	1.08988	Cardiac
ENSMUSG00000000782	Tcf7	transcription factor 7, T cell specific [Source:MGI Symbol;Acc:MGI:98507]	TCF7			8.71443	Cardiac
ENSMUSG00000001270	Ckb	creatine kinase, brain [Source:MGI Symbol;Acc:MGI:88407]	KH2013:KH.C3.406_CKM	20.453	Cardiac
ENSMUSG00000001270	Ckb	creatine kinase, brain [Source:MGI Symbol;Acc:MGI:88407]	CKB	20.453	Cardiac
ENSMUSG00000001288	Rarg	retinoic acid receptor, gamma [Source:MGI Symbol;Acc:MGI:97858]	RARG			-3.25378	Pharyngeal
ENSMUSG00000001300	Efnb2	ephrin B2 [Source:MGI Symbol;Acc:MGI:105097]	EFNB1/2/3			9.08053	Cardiac
ENSMUSG00000001604	Tcea3	transcription elongation factor A (SII), 3 [Source:MGI Symbol;Acc:MGI:1196908]	TCEA1/2/3	12.6752	Cardiac
ENSMUSG00000001604	Tcea3	transcription elongation factor A (SII), 3 [Source:MGI Symbol;Acc:MGI:1196908]	TCEA1/3	12.6752	Cardiac
ENSMUSG00000001663	Gstt1	glutathione S-transferase, theta 1 [Source:MGI Symbol;Acc:MGI:107379]	GSTT1/2/3/4	15.4919	Cardiac
ENSMUSG00000003153	Slc2a3	solute carrier family 2 (facilitated glucose transporter), member 3 [Source:MGI Symbol;Acc:MGI:95757]	SLC2A1/14/2/3/4	4.20813	Cardiac	4.6042	Cardiac
ENSMUSG00000003949	Hlf	hepatic leukemia factor [Source:MGI Symbol;Acc:MGI:96108]	DBP			-13.9201	Pharyngeal
ENSMUSG00000003992	Ssbp2	single-stranded DNA binding protein 2 [Source:MGI Symbol;Acc:MGI:1914220]	SSBP2/3/4			-7.21026	Pharyngeal
ENSMUSG00000004151	Etv1	ets variant 1 [Source:MGI Symbol;Acc:MGI:99254]	ETV1/4/5			-10.7182	Pharyngeal
ENSMUSG00000004460	Dnajb11	DnaJ heat shock protein family (Hsp40) member B11 [Source:MGI Symbol;Acc:MGI:1915088]	DNAJB11	7.17441	Cardiac
ENSMUSG00000004661	Arid3b	AT rich interactive domain 3B (BRIGHT-like) [Source:MGI Symbol;Acc:MGI:1930768]	ARID3B	16.1333	Cardiac
ENSMUSG00000004951	Hspb1	heat shock protein 1 [Source:MGI Symbol;Acc:MGI:96240]	HSPB1	19.6574	Cardiac
ENSMUSG00000005148	Klf5	Kruppel-like factor 5 [Source:MGI Symbol;Acc:MGI:1338056]	KLF5			7.16833	Cardiac
ENSMUSG00000005583	Mef2c	myocyte enhancer factor 2C [Source:MGI Symbol;Acc:MGI:99458]	MEF2D	36.7126	Cardiac
ENSMUSG00000005718	Tfap4	transcription factor AP4 [Source:MGI Symbol;Acc:MGI:103239]	TFAP4	-16.9761	Pharyngeal			-10.36	Pharyngeal
ENSMUSG00000005836	Gata6	GATA binding protein 6 [Source:MGI Symbol;Acc:MGI:107516]	GATA4/5/6	42.0397	Cardiac			29.3668	Cardiac
ENSMUSG00000005958	Ephb3	Eph receptor B3 [Source:MGI Symbol;Acc:MGI:104770]	KH2013:KH.C1.1083_EPHA10/2/3/4/5/6/7/8			-6.50863	Pharyngeal	4.47607	Cardiac
ENSMUSG00000005958	Ephb3	Eph receptor B3 [Source:MGI Symbol;Acc:MGI:104770]	KH2013:KH.C1.146_EPHA10/2/3/4/5/6/7/8			-6.50863	Pharyngeal	4.47607	Cardiac
ENSMUSG00000006360	Crip1	cysteine-rich protein 1 (intestinal) [Source:MGI Symbol;Acc:MGI:88501]	CRIP1	20.4062	Cardiac
ENSMUSG00000006445	Epha2	Eph receptor A2 [Source:MGI Symbol;Acc:MGI:95278]	KH2013:KH.C1.1083_EPHA10/2/3/4/5/6/7/8			-6.87344	Pharyngeal
ENSMUSG00000006445	Epha2	Eph receptor A2 [Source:MGI Symbol;Acc:MGI:95278]	KH2013:KH.C1.146_EPHA10/2/3/4/5/6/7/8			-6.87344	Pharyngeal
ENSMUSG00000006800	Sulf2	sulfatase 2 [Source:MGI Symbol;Acc:MGI:1919293]	KH2013:KH.C2.588_SULF1/2	-9.46446	Pharyngeal
ENSMUSG00000007041	Clic1	chloride intracellular channel 1 [Source:MGI Symbol;Acc:MGI:2148924]	CLIC/1/2/4/5/6	12.921	Cardiac
ENSMUSG00000007655	Cav1	caveolin 1, caveolae protein [Source:MGI Symbol;Acc:MGI:102709]	CAV1/3	-7.69506	Pharyngeal
ENSMUSG00000007872	Id3	inhibitor of DNA binding 3 [Source:MGI Symbol;Acc:MGI:96398]	KH2013:KH.C7.157_ID1/2/3/4	-5.24903	Pharyngeal
ENSMUSG00000007872	Id3	inhibitor of DNA binding 3 [Source:MGI Symbol;Acc:MGI:96398]	KH2013:KH.C7.692	-5.24903	Pharyngeal
ENSMUSG00000007872	Id3	inhibitor of DNA binding 3 [Source:MGI Symbol;Acc:MGI:96398]	KH2013:KH.C7.805_ID1/2/3/4	-5.24903	Pharyngeal
ENSMUSG00000008136	Fhl2	four and a half LIM domains 2 [Source:MGI Symbol;Acc:MGI:1338762]	FHL/1/2/3/4/5	17.2369	Cardiac
ENSMUSG00000008398	Elk3	ELK3, member of ETS oncogene family [Source:MGI Symbol;Acc:MGI:101762]	ELK1/3/4			-14.7705	Pharyngeal
ENSMUSG00000008859	Rala	v-ral simian leukemia viral oncogene A (ras related) [Source:MGI Symbol;Acc:MGI:1927243]	RALA	13.4701	Cardiac
ENSMUSG00000009097	Tbx1	T-box 1 [Source:MGI Symbol;Acc:MGI:98493]	TBX1/10	-23.482	Pharyngeal	-8.58458	Pharyngeal
ENSMUSG00000010476	Ebf3	early B cell factor 3 [Source:MGI Symbol;Acc:MGI:894289]	EBF1/2/3/4			-25.1796	Pharyngeal
ENSMUSG00000013089	Etv5	ets variant 5 [Source:MGI Symbol;Acc:MGI:1096867]	ETV1/4/5			-10.3772	Pharyngeal
ENSMUSG00000013936	Myl2	myosin, light polypeptide 2, regulatory, cardiac, slow [Source:MGI Symbol;Acc:MGI:97272]	MYL10/2/5/7	18.4672	Cardiac			-14.4937	Pharyngeal
ENSMUSG00000013936	Myl2	myosin, light polypeptide 2, regulatory, cardiac, slow [Source:MGI Symbol;Acc:MGI:97272]	KH2013:KH.C8.309_MYL10/2/7	18.4672	Cardiac			-14.4937	Pharyngeal
ENSMUSG00000013936	Myl2	myosin, light polypeptide 2, regulatory, cardiac, slow [Source:MGI Symbol;Acc:MGI:97272]	KH2013:KH.C8.477_MYL10/2/7	18.4672	Cardiac			-14.4937	Pharyngeal
ENSMUSG00000013936	Myl2	myosin, light polypeptide 2, regulatory, cardiac, slow [Source:MGI Symbol;Acc:MGI:97272]	KH2013:KH.C8.859_MYL10/2/7	18.4672	Cardiac			-14.4937	Pharyngeal
ENSMUSG00000015579	Nkx2-5	NK2 homeobox 5 [Source:MGI Symbol;Acc:MGI:97350]	NKX2-3	42.1109	Cardiac
ENSMUSG00000015627	Gata5	GATA binding protein 5 [Source:MGI Symbol;Acc:MGI:109497]	GATA4/5/6	44.5941	Cardiac			18.3712	Cardiac
ENSMUSG00000016918	Sulf1	sulfatase 1 [Source:MGI Symbol;Acc:MGI:2138563]	KH2013:KH.C2.588_SULF1/2			-6.97903	Pharyngeal
ENSMUSG00000017466	Timp2	tissue inhibitor of metalloproteinase 2 [Source:MGI Symbol;Acc:MGI:98753]	TIMP1/2/3/4			-15.7034	Pharyngeal
ENSMUSG00000017897	Eya2	EYA transcriptional coactivator and phosphatase 2 [Source:MGI Symbol;Acc:MGI:109341]	EYA/1/2/3/4			-18.5233	Pharyngeal
ENSMUSG00000018339	Gpx3	glutathione peroxidase 3 [Source:MGI Symbol;Acc:MGI:105102]	GPX1/3/5/6	24.6155	Cardiac
ENSMUSG00000018604	Tbx3	T-box 3 [Source:MGI Symbol;Acc:MGI:98495]	TBX2/3			13.6151	Cardiac	22.0184	Cardiac
ENSMUSG00000018822	Sfrp5	secreted frizzled-related sequence protein 5 [Source:MGI Symbol;Acc:MGI:1860298]	SFRP1/5	33.1326	Cardiac
ENSMUSG00000019775	Rgs17	regulator of G-protein signaling 17 [Source:MGI Symbol;Acc:MGI:1927469]	RGS17/18/19/20/4	16.6805	Cardiac
ENSMUSG00000019775	Rgs17	regulator of G-protein signaling 17 [Source:MGI Symbol;Acc:MGI:1927469]	RGS17/18/19/20	16.6805	Cardiac
ENSMUSG00000019960	Dusp6	dual specificity phosphatase 6 [Source:MGI Symbol;Acc:MGI:1914853]	DUSP6/7/9			-7.01494	Pharyngeal	5.72339	Cardiac
ENSMUSG00000019987	Arg1	arginase, liver [Source:MGI Symbol;Acc:MGI:88070]	ARG/1/2	-12.403	Pharyngeal	-8.15972	Pharyngeal
ENSMUSG00000020044	Timp3	tissue inhibitor of metalloproteinase 3 [Source:MGI Symbol;Acc:MGI:98754]	TIMP1/2/3/4			-24.2338	Pharyngeal
ENSMUSG00000020160	Meis1	Meis homeobox 1 [Source:MGI Symbol;Acc:MGI:104717]	KH2013:KH.C10.174	28.9519	Cardiac	13.5613	Cardiac
ENSMUSG00000020388	Pdlim4	PDZ and LIM domain 4 [Source:MGI Symbol;Acc:MGI:1353470]	PDLIM1/2/3/4/7	-23.3746	Pharyngeal	2.31306	Cardiac
ENSMUSG00000020469	Myl7	myosin, light polypeptide 7, regulatory [Source:MGI Symbol;Acc:MGI:107495]	MYL10/2/5/7	35.4384	Cardiac
ENSMUSG00000020469	Myl7	myosin, light polypeptide 7, regulatory [Source:MGI Symbol;Acc:MGI:107495]	KH2013:KH.C8.309_MYL10/2/7	35.4384	Cardiac
ENSMUSG00000020469	Myl7	myosin, light polypeptide 7, regulatory [Source:MGI Symbol;Acc:MGI:107495]	KH2013:KH.C8.477_MYL10/2/7	35.4384	Cardiac
ENSMUSG00000020469	Myl7	myosin, light polypeptide 7, regulatory [Source:MGI Symbol;Acc:MGI:107495]	KH2013:KH.C8.859_MYL10/2/7	35.4384	Cardiac
ENSMUSG00000020475	Pgam2	phosphoglycerate mutase 2 [Source:MGI Symbol;Acc:MGI:1933118]	KH2013:KH.C5.297	21.0529	Cardiac
ENSMUSG00000020571	Pdia6	protein disulfide isomerase associated 6 [Source:MGI Symbol;Acc:MGI:1919103]	PDIA6	5.09308	Cardiac
ENSMUSG00000020644	Id2	inhibitor of DNA binding 2 [Source:MGI Symbol;Acc:MGI:96397]	KH2013:KH.C7.157_ID1/2/3/4	19.8078	Cardiac
ENSMUSG00000020644	Id2	inhibitor of DNA binding 2 [Source:MGI Symbol;Acc:MGI:96397]	KH2013:KH.C7.692	19.8078	Cardiac
ENSMUSG00000020644	Id2	inhibitor of DNA binding 2 [Source:MGI Symbol;Acc:MGI:96397]	KH2013:KH.C7.805_ID1/2/3/4	19.8078	Cardiac
ENSMUSG00000021072	Tmx1	thioredoxin-related transmembrane protein 1 [Source:MGI Symbol;Acc:MGI:1919986]	TMX1/4	4.08945	Cardiac
ENSMUSG00000021127	Zfp36l1	zinc finger protein 36, C3H type-like 1 [Source:MGI Symbol;Acc:MGI:107946]	ZFP36L1/2	-9.81341	Pharyngeal
ENSMUSG00000021200	Asb2	ankyrin repeat and SOCS box-containing 2 [Source:MGI Symbol;Acc:MGI:1929743]	KH2013:KH.C7.205_ASB2	29.8281	Cardiac
ENSMUSG00000021200	Asb2	ankyrin repeat and SOCS box-containing 2 [Source:MGI Symbol;Acc:MGI:1929743]	ASB2	29.8281	Cardiac
ENSMUSG00000021403	Serpinb9b	serine (or cysteine) peptidase inhibitor, clade B, member 9b [Source:MGI Symbol;Acc:MGI:894668]	KH2013:KH.C8.33_SRP-1/2/3/6/7/8			21.6162	Cardiac
ENSMUSG00000021403	Serpinb9b	serine (or cysteine) peptidase inhibitor, clade B, member 9b [Source:MGI Symbol;Acc:MGI:894668]	KH2013:KH.C8.467_SRP-1/2/3/6/7/8			21.6162	Cardiac
ENSMUSG00000021464	Ror2	receptor tyrosine kinase-like orphan receptor 2 [Source:MGI Symbol;Acc:MGI:1347521]	KH2013:KH.C8.101_ROR/1/2			-16.5993	Pharyngeal	-13.2601	Pharyngeal
ENSMUSG00000021464	Ror2	receptor tyrosine kinase-like orphan receptor 2 [Source:MGI Symbol;Acc:MGI:1347521]	KH2013:KH.C8.605_ROR/1/2			-16.5993	Pharyngeal	-13.2601	Pharyngeal
ENSMUSG00000021464	Ror2	receptor tyrosine kinase-like orphan receptor 2 [Source:MGI Symbol;Acc:MGI:1347521]	KH2013:KH.C8.737_ROR/1/2			-16.5993	Pharyngeal	-13.2601	Pharyngeal
ENSMUSG00000021474	Sfxn1	sideroflexin 1 [Source:MGI Symbol;Acc:MGI:2137677]	SFXN1/3	-17.5711	Pharyngeal
ENSMUSG00000021595	Nsun2	NOL1/NOP2/Sun domain family member 2 [Source:MGI Symbol;Acc:MGI:107252]	NSUN2	-15.6139	Pharyngeal
ENSMUSG00000021702	Thbs4	thrombospondin 4 [Source:MGI Symbol;Acc:MGI:1101779]	KH2013:KH.C6.164_THBS3/4	20.2227	Cardiac
ENSMUSG00000021798	Ldb3	LIM domain binding 3 [Source:MGI Symbol;Acc:MGI:1344412]	LDB3	11.2815	Cardiac
ENSMUSG00000021835	Bmp4	bone morphogenetic protein 4 [Source:MGI Symbol;Acc:MGI:88180]	KH2013:KH.C4.125_BMP2/4	13.4412	Cardiac	22.1214	Cardiac
ENSMUSG00000021848	Otx2	orthodenticle homeobox 2 [Source:MGI Symbol;Acc:MGI:97451]	OTX1/2/5			-14.0451	Pharyngeal
ENSMUSG00000021944	Gata4	GATA binding protein 4 [Source:MGI Symbol;Acc:MGI:95664]	GATA4/5/6	42.1953	Cardiac	16.5012	Cardiac	27.0399	Cardiac
ENSMUSG00000021994	Wnt5a	wingless-type MMTV integration site family, member 5A [Source:MGI Symbol;Acc:MGI:98958]	WNT5B	8.87081	Cardiac	-1.60767	Pharyngeal
ENSMUSG00000022051	Bnip3l	BCL2/adenovirus E1B interacting protein 3-like [Source:MGI Symbol;Acc:MGI:1332659]	BNIP3	-8.22801	Pharyngeal
ENSMUSG00000022053	Ebf2	early B cell factor 2 [Source:MGI Symbol;Acc:MGI:894332]	EBF1/2/3/4	-34.3837	Pharyngeal	-29.4986	Pharyngeal
ENSMUSG00000022215	Fitm1	fat storage-inducing transmembrane protein 1 [Source:MGI Symbol;Acc:MGI:1915930]	FITM1/2	16.447	Cardiac
ENSMUSG00000022353	Mtss1	metastasis suppressor 1 [Source:MGI Symbol;Acc:MGI:2384818]	MTSS1			7.00858	Cardiac
ENSMUSG00000022358	Fbxo32	F-box protein 32 [Source:MGI Symbol;Acc:MGI:1914981]	FBXO25/32	17.3195	Cardiac
ENSMUSG00000022438	Parvb	parvin, beta [Source:MGI Symbol;Acc:MGI:2153063]	PARVB			13.5782	Cardiac
ENSMUSG00000022464	Slc38a4	solute carrier family 38, member 4 [Source:MGI Symbol;Acc:MGI:1916604]	SLC38A1/2/3/4	8.01424	Cardiac
ENSMUSG00000022528	Hes1	hes family bHLH transcription factor 1 [Source:MGI Symbol;Acc:MGI:104853]	HES1/4/5	3.24606	Cardiac			21.2065	Cardiac
ENSMUSG00000022636	Alcam	activated leukocyte cell adhesion molecule [Source:MGI Symbol;Acc:MGI:1313266]	ALCAM	15.6661	Cardiac
ENSMUSG00000022803	Popdc2	popeye domain containing 2 [Source:MGI Symbol;Acc:MGI:1930150]	KH2013:KH.C6.32_POPDC2/3	27.5144	Cardiac
ENSMUSG00000023092	Fhl1	four and a half LIM domains 1 [Source:MGI Symbol;Acc:MGI:1298387]	FHL/1/2/3/4/5	17.1895	Cardiac
ENSMUSG00000023272	Creld2	cysteine-rich with EGF-like domains 2 [Source:MGI Symbol;Acc:MGI:1923987]	CRELD1/2	9.50815	Cardiac
ENSMUSG00000024134	Six2	sine oculis-related homeobox 2 [Source:MGI Symbol;Acc:MGI:102778]	SIX1/2	-22.1877	Pharyngeal			9.43566	Cardiac
ENSMUSG00000024236	Svil	supervillin [Source:MGI Symbol;Acc:MGI:2147319]	SVIL	17.627	Cardiac
ENSMUSG00000024268	Celf4	CUGBP, Elav-like family member 4 [Source:MGI Symbol;Acc:MGI:1932407]	CELF3/4/5/6			7.91469	Cardiac
ENSMUSG00000024697	Gna14	guanine nucleotide binding protein, alpha 14 [Source:MGI Symbol;Acc:MGI:95769]	GNA11/14			-0.627215	Pharyngeal
ENSMUSG00000024868	Dkk1	dickkopf WNT signaling pathway inhibitor 1 [Source:MGI Symbol;Acc:MGI:1329040]	DKK1/2/4	-6.08989	Pharyngeal	10.0327	Cardiac
ENSMUSG00000024937	Ehbp1l1	EH domain binding protein 1-like 1 [Source:MGI Symbol;Acc:MGI:3612340]	EHBP1	12.2893	Cardiac
ENSMUSG00000024968	Rcor2	REST corepressor 2 [Source:MGI Symbol;Acc:MGI:1859854]	RCOR1/2/3	-13.4522	Pharyngeal
ENSMUSG00000024975	Pdcd4	programmed cell death 4 [Source:MGI Symbol;Acc:MGI:107490]	PDCD4			-11.1706	Pharyngeal
ENSMUSG00000024987	Cyp26a1	cytochrome P450, family 26, subfamily a, polypeptide 1 [Source:MGI Symbol;Acc:MGI:1096359]	KH2013:KH.C8.551_CYP26B1	-19.7428	Pharyngeal	-12.8753	Pharyngeal	5.74261	Cardiac
ENSMUSG00000025255	Zfhx4	zinc finger homeodomain 4 [Source:MGI Symbol;Acc:MGI:2137668]	ZFHX2/3/4			-1.66522	Pharyngeal
ENSMUSG00000025260	Hsd17b10	hydroxysteroid (17-beta) dehydrogenase 10 [Source:MGI Symbol;Acc:MGI:1333871]	KH2013:KH.C8.517	-13.08	Pharyngeal
ENSMUSG00000025511	Tspan4	tetraspanin 4 [Source:MGI Symbol;Acc:MGI:1928097]	KH2013:KH.C12.233_TSPAN4/9			-6.92927	Pharyngeal
ENSMUSG00000025511	Tspan4	tetraspanin 4 [Source:MGI Symbol;Acc:MGI:1928097]	KH2013:KH.C12.321_TSPAN4/9			-6.92927	Pharyngeal
ENSMUSG00000025511	Tspan4	tetraspanin 4 [Source:MGI Symbol;Acc:MGI:1928097]	KH2013:KH.C12.419_TSPAN4/9			-6.92927	Pharyngeal
ENSMUSG00000025525	Apool	apolipoprotein O-like [Source:MGI Symbol;Acc:MGI:1915367]	APOOL	10.7946	Cardiac
ENSMUSG00000025555	Farp1	FERM, RhoGEF (Arhgef) and pleckstrin domain protein 1 (chondrocyte-derived) [Source:MGI Symbol;Acc:MGI:2446173]	FARP1/2			7.10989	Cardiac
ENSMUSG00000025665	Rps6ka6	ribosomal protein S6 kinase polypeptide 6 [Source:MGI Symbol;Acc:MGI:1914321]	RPS6KA1/2/3/6			6.89643	Cardiac
ENSMUSG00000025785	Exosc7	exosome component 7 [Source:MGI Symbol;Acc:MGI:1913696]	EXOSC7	-19.197	Pharyngeal
ENSMUSG00000025932	Eya1	EYA transcriptional coactivator and phosphatase 1 [Source:MGI Symbol;Acc:MGI:109344]	EYA/1/2/3/4			-19.3789	Pharyngeal
ENSMUSG00000026235	Epha4	Eph receptor A4 [Source:MGI Symbol;Acc:MGI:98277]	KH2013:KH.C1.1083_EPHA10/2/3/4/5/6/7/8			-5.55327	Pharyngeal
ENSMUSG00000026235	Epha4	Eph receptor A4 [Source:MGI Symbol;Acc:MGI:98277]	KH2013:KH.C1.146_EPHA10/2/3/4/5/6/7/8			-5.55327	Pharyngeal
ENSMUSG00000026341	Actr3	ARP3 actin-related protein 3 [Source:MGI Symbol;Acc:MGI:1921367]	ACTR3B	10.1519	Cardiac
ENSMUSG00000026547	Tagln2	transgelin 2 [Source:MGI Symbol;Acc:MGI:1312985]	KH2013:KH.C4.170_TAGLN/2/3	-11.6483	Pharyngeal
ENSMUSG00000026547	Tagln2	transgelin 2 [Source:MGI Symbol;Acc:MGI:1312985]	KH2013:KH.C4.176_TAGLN/2/3	-11.6483	Pharyngeal
ENSMUSG00000026547	Tagln2	transgelin 2 [Source:MGI Symbol;Acc:MGI:1312985]	KH2013:KH.C4.230_TAGLN/2/3	-11.6483	Pharyngeal
ENSMUSG00000026547	Tagln2	transgelin 2 [Source:MGI Symbol;Acc:MGI:1312985]	KH2013:KH.C4.521_TAGLN/2/3	-11.6483	Pharyngeal
ENSMUSG00000026547	Tagln2	transgelin 2 [Source:MGI Symbol;Acc:MGI:1312985]	KH2013:KH.C4.559_TAGLN/2/3	-11.6483	Pharyngeal
ENSMUSG00000026547	Tagln2	transgelin 2 [Source:MGI Symbol;Acc:MGI:1312985]	KH2013:KH.C4.631_TAGLN/2/3	-11.6483	Pharyngeal
ENSMUSG00000026568	Mpc2	mitochondrial pyruvate carrier 2 [Source:MGI Symbol;Acc:MGI:1917706]	KH2013:KH.C1.85_BRP44	12.0755	Cardiac	8.73557	Cardiac
ENSMUSG00000026568	Mpc2	mitochondrial pyruvate carrier 2 [Source:MGI Symbol;Acc:MGI:1917706]	KH2013:KH.C12.282_BRP44	12.0755	Cardiac	8.73557	Cardiac
ENSMUSG00000026674	Ddr2	discoidin domain receptor family, member 2 [Source:MGI Symbol;Acc:MGI:1345277]	DDR/1/2			-8.86299	Pharyngeal
ENSMUSG00000026768	Itga8	integrin alpha 8 [Source:MGI Symbol;Acc:MGI:109442]	ITGA5/8			-10.0408	Pharyngeal
ENSMUSG00000026814	Eng	endoglin [Source:MGI Symbol;Acc:MGI:95392]	KH2013:KH.C2.228_TGFBR3			0.245721	Cardiac
ENSMUSG00000026814	Eng	endoglin [Source:MGI Symbol;Acc:MGI:95392]	KH2013:KH.C9.106_TGFBR3			0.245721	Cardiac
ENSMUSG00000026817	Ak1	adenylate kinase 1 [Source:MGI Symbol;Acc:MGI:87977]	KH2013:KH.C5.42	11.9484	Cardiac
ENSMUSG00000026817	Ak1	adenylate kinase 1 [Source:MGI Symbol;Acc:MGI:87977]	AK1	11.9484	Cardiac
ENSMUSG00000026837	Col5a1	collagen, type V, alpha 1 [Source:MGI Symbol;Acc:MGI:88457]	COL11A1/2			-8.47239	Pharyngeal
ENSMUSG00000026970	Rbms1	RNA binding motif, single stranded interacting protein 1 [Source:MGI Symbol;Acc:MGI:1861774]	RBMS1/2/3	-13.222	Pharyngeal
ENSMUSG00000027070	Lrp2	low density lipoprotein receptor-related protein 2 [Source:MGI Symbol;Acc:MGI:95794]	KH2013:KH.C13.34_LRP1/2			-4.93076	Pharyngeal
ENSMUSG00000027210	Meis2	Meis homeobox 2 [Source:MGI Symbol;Acc:MGI:108564]	KH2013:KH.C10.174			12.0865	Cardiac
ENSMUSG00000027247	Arhgap1	Rho GTPase activating protein 1 [Source:MGI Symbol;Acc:MGI:2445003]	ARHGAP1/8	17.3244	Cardiac
ENSMUSG00000027276	Jag1	jagged 1 [Source:MGI Symbol;Acc:MGI:1095416]	JAG1/2			-21.987	Pharyngeal
ENSMUSG00000027358	Bmp2	bone morphogenetic protein 2 [Source:MGI Symbol;Acc:MGI:88177]	KH2013:KH.C4.125_BMP2/4	21.2787	Cardiac	18.3456	Cardiac
ENSMUSG00000027510	Rbm38	RNA binding motif protein 38 [Source:MGI Symbol;Acc:MGI:1889294]	RBM24/38	16.1633	Cardiac
ENSMUSG00000027559	Car3	carbonic anhydrase 3 [Source:MGI Symbol;Acc:MGI:88270]	CA1/13/2/3/5/7	6.80282	Cardiac	-6.17341	Pharyngeal	-9.78394	Pharyngeal
ENSMUSG00000027684	Mecom	MDS1 and EVI1 complex locus [Source:MGI Symbol;Acc:MGI:95457]	ATPAF1			-7.68927	Pharyngeal
ENSMUSG00000027804	Ppid	peptidylprolyl isomerase D (cyclophilin D) [Source:MGI Symbol;Acc:MGI:1914988]	KH2013:KH.C1.292	-15.3982	Pharyngeal
ENSMUSG00000027985	Lef1	lymphoid enhancer binding factor 1 [Source:MGI Symbol;Acc:MGI:96770]	TCF7			5.04398	Cardiac
ENSMUSG00000028010	Gar1	GAR1 ribonucleoprotein [Source:MGI Symbol;Acc:MGI:1930948]	GAR1	-24.9213	Pharyngeal
ENSMUSG00000028023	Pitx2	paired-like homeodomain transcription factor 2 [Source:MGI Symbol;Acc:MGI:109340]	PITX1/2/3	-4.80591	Pharyngeal	-6.4824	Pharyngeal	20.7496	Cardiac
ENSMUSG00000028039	Efna3	ephrin A3 [Source:MGI Symbol;Acc:MGI:106644]	KH2013:KH.C3.202_EFNA1/2/3/4/5			0.67096	Cardiac	22.5196	Cardiac
ENSMUSG00000028039	Efna3	ephrin A3 [Source:MGI Symbol;Acc:MGI:106644]	KH2013:KH.C3.52_EFNA1/2/3/4/5			0.67096	Cardiac	22.5196	Cardiac
ENSMUSG00000028039	Efna3	ephrin A3 [Source:MGI Symbol;Acc:MGI:106644]	KH2013:KH.C3.716_EFNA1/2/3/4/5			0.67096	Cardiac	22.5196	Cardiac
ENSMUSG00000028040	Efna4	ephrin A4 [Source:MGI Symbol;Acc:MGI:106643]	KH2013:KH.C3.202_EFNA1/2/3/4/5	-7.71154	Pharyngeal
ENSMUSG00000028040	Efna4	ephrin A4 [Source:MGI Symbol;Acc:MGI:106643]	KH2013:KH.C3.52_EFNA1/2/3/4/5	-7.71154	Pharyngeal
ENSMUSG00000028040	Efna4	ephrin A4 [Source:MGI Symbol;Acc:MGI:106643]	KH2013:KH.C3.716_EFNA1/2/3/4/5	-7.71154	Pharyngeal
ENSMUSG00000028047	Thbs3	thrombospondin 3 [Source:MGI Symbol;Acc:MGI:98739]	KH2013:KH.C6.164_THBS3/4			-6.06623	Pharyngeal
ENSMUSG00000028289	Epha7	Eph receptor A7 [Source:MGI Symbol;Acc:MGI:95276]	KH2013:KH.C1.1083_EPHA10/2/3/4/5/6/7/8	20.201	Cardiac	-7.04573	Pharyngeal
ENSMUSG00000028289	Epha7	Eph receptor A7 [Source:MGI Symbol;Acc:MGI:95276]	KH2013:KH.C1.146_EPHA10/2/3/4/5/6/7/8	20.201	Cardiac	-7.04573	Pharyngeal
ENSMUSG00000028322	Exosc3	exosome component 3 [Source:MGI Symbol;Acc:MGI:1913612]	EXOSC3	-15.6909	Pharyngeal
ENSMUSG00000028333	Anp32b	acidic (leucine-rich) nuclear phosphoprotein 32 family, member B [Source:MGI Symbol;Acc:MGI:1914878]	ANP32E	-21.3643	Pharyngeal
ENSMUSG00000028465	Tln1	talin 1 [Source:MGI Symbol;Acc:MGI:1099832]	TLN1/2	16.5407	Cardiac
ENSMUSG00000028563	Tm2d1	TM2 domain containing 1 [Source:MGI Symbol;Acc:MGI:2137022]	TM2D1	10.3657	Cardiac
ENSMUSG00000028617	Lrrc42	leucine rich repeat containing 42 [Source:MGI Symbol;Acc:MGI:1925059]	LRRC42	12.549	Cardiac
ENSMUSG00000028693	Nasp	nuclear autoantigenic sperm protein (histone-binding) [Source:MGI Symbol;Acc:MGI:1355328]	NASP	-22.032	Pharyngeal
ENSMUSG00000028836	Slc30a2	solute carrier family 30 (zinc transporter), member 2 [Source:MGI Symbol;Acc:MGI:106637]	SLC30A2/8			-2.72158	Pharyngeal
ENSMUSG00000028883	Sema3a	sema domain, immunoglobulin domain (Ig), short basic domain, secreted, (semaphorin) 3A [Source:MGI Symbol;Acc:MGI:107558]	SEMA3E			-11.8654	Pharyngeal
ENSMUSG00000028977	Casz1	castor zinc finger 1 [Source:MGI Symbol;Acc:MGI:1196251]	CASZ1	15.8023	Cardiac
ENSMUSG00000029086	Prom1	prominin 1 [Source:MGI Symbol;Acc:MGI:1100886]	PROM/1/2			-6.84462	Pharyngeal
ENSMUSG00000029287	Tgfbr3	transforming growth factor, beta receptor III [Source:MGI Symbol;Acc:MGI:104637]	KH2013:KH.C2.228_TGFBR3			-9.39657	Pharyngeal
ENSMUSG00000029287	Tgfbr3	transforming growth factor, beta receptor III [Source:MGI Symbol;Acc:MGI:104637]	KH2013:KH.C9.106_TGFBR3			-9.39657	Pharyngeal
ENSMUSG00000029570	Lfng	LFNG O-fucosylpeptide 3-beta-N-acetylglucosaminyltransferase [Source:MGI Symbol;Acc:MGI:1095413]	KH2013:KH.C11.509			-9.4492	Pharyngeal	-17.5873	Pharyngeal
ENSMUSG00000029570	Lfng	LFNG O-fucosylpeptide 3-beta-N-acetylglucosaminyltransferase [Source:MGI Symbol;Acc:MGI:1095413]	MFNG			-9.4492	Pharyngeal	-17.5873	Pharyngeal
ENSMUSG00000029648	Flt1	FMS-like tyrosine kinase 1 [Source:MGI Symbol;Acc:MGI:95558]	FLT1/4			-1.8211	Pharyngeal
ENSMUSG00000029651	Mtus2	microtubule associated tumor suppressor candidate 2 [Source:MGI Symbol;Acc:MGI:1915388]	MTUS1/2	7.85489	Cardiac
ENSMUSG00000029761	Cald1	caldesmon 1 [Source:MGI Symbol;Acc:MGI:88250]	CALD1	-19.4539	Pharyngeal
ENSMUSG00000029761	Cald1	caldesmon 1 [Source:MGI Symbol;Acc:MGI:88250]	GOLGA6L1/10/2	-19.4539	Pharyngeal
ENSMUSG00000030067	Foxp1	forkhead box P1 [Source:MGI Symbol;Acc:MGI:1914004]	FOXP1/2/4			-7.02335	Pharyngeal
ENSMUSG00000030096	Slc6a6	solute carrier family 6 (neurotransmitter transporter, taurine), member 6 [Source:MGI Symbol;Acc:MGI:98488]	KH2013:KH.C2.64_SLC6A6	-12.4433	Pharyngeal
ENSMUSG00000030170	Wnt5b	wingless-type MMTV integration site family, member 5B [Source:MGI Symbol;Acc:MGI:98959]	WNT5B			5.1028	Cardiac
ENSMUSG00000030268	Bcat1	branched chain aminotransferase 1, cytosolic [Source:MGI Symbol;Acc:MGI:104861]	BCAT1/2	13.1473	Cardiac	-2.5445	Pharyngeal
ENSMUSG00000030551	Nr2f2	nuclear receptor subfamily 2, group F, member 2 [Source:MGI Symbol;Acc:MGI:1352452]	NR2F1/2/5			-23.4185	Pharyngeal
ENSMUSG00000030688	Stard10	START domain containing 10 [Source:MGI Symbol;Acc:MGI:1860093]	STARD10	12.4929	Cardiac
ENSMUSG00000031074	Fgf3	fibroblast growth factor 3 [Source:MGI Symbol;Acc:MGI:95517]	FGF10/16/20/22/3/7/9			14.723	Cardiac
ENSMUSG00000031217	Efnb1	ephrin B1 [Source:MGI Symbol;Acc:MGI:102708]	EFNB1/2/3	-6.26756	Pharyngeal
ENSMUSG00000031383	Dusp9	dual specificity phosphatase 9 [Source:MGI Symbol;Acc:MGI:2387107]	DUSP6/7/9	13.5586	Cardiac
ENSMUSG00000031530	Dusp4	dual specificity phosphatase 4 [Source:MGI Symbol;Acc:MGI:2442191]	DUSP1/2/4/5			-3.38684	Pharyngeal
ENSMUSG00000031548	Sfrp1	secreted frizzled-related protein 1 [Source:MGI Symbol;Acc:MGI:892014]	SFRP1/5			-4.53633	Pharyngeal
ENSMUSG00000031562	Dctd	dCMP deaminase [Source:MGI Symbol;Acc:MGI:2444529]	DCTD	-16.4715	Pharyngeal
ENSMUSG00000031586	Rbpms	RNA binding protein gene with multiple splicing [Source:MGI Symbol;Acc:MGI:1334446]	RBPMS/2	26.5848	Cardiac
ENSMUSG00000031636	Pdlim3	PDZ and LIM domain 3 [Source:MGI Symbol;Acc:MGI:1859274]	PDLIM1/2/3/4/7	9.90226	Cardiac			4.09485	Cardiac
ENSMUSG00000031665	Sall1	spalt like transcription factor 1 [Source:MGI Symbol;Acc:MGI:1889585]	SALL1/3/4			-1.72004	Pharyngeal
ENSMUSG00000031673	Cdh11	cadherin 11 [Source:MGI Symbol;Acc:MGI:99217]	CDH10/11/12/18/19/20/22/24/5/6/7/8/9	-24.0914	Pharyngeal
ENSMUSG00000031698	Mylk3	myosin light chain kinase 3 [Source:MGI Symbol;Acc:MGI:2443063]	MYLK2/3/4	23.7229	Cardiac
ENSMUSG00000031734	Irx3	Iroquois related homeobox 3 [Source:MGI Symbol;Acc:MGI:1197522]	IRX1/2/3/5	-32.1842	Pharyngeal	-24.5085	Pharyngeal	-17.5761	Pharyngeal
ENSMUSG00000031737	Irx5	Iroquois homeobox 5 [Source:MGI Symbol;Acc:MGI:1859086]	IRX1/2/3/5	-33.557	Pharyngeal	-25.4494	Pharyngeal	-27.3159	Pharyngeal
ENSMUSG00000031972	Acta1	actin, alpha 1, skeletal muscle [Source:MGI Symbol;Acc:MGI:87902]	KH2013:KH.C1.242_ACTA1/2	27.7479	Cardiac
ENSMUSG00000031972	Acta1	actin, alpha 1, skeletal muscle [Source:MGI Symbol;Acc:MGI:87902]	KH2013:KH.C1.570_ACTA1/2	27.7479	Cardiac
ENSMUSG00000031972	Acta1	actin, alpha 1, skeletal muscle [Source:MGI Symbol;Acc:MGI:87902]	KH2013:KH.C8.649_ACTA1/2	27.7479	Cardiac
ENSMUSG00000031972	Acta1	actin, alpha 1, skeletal muscle [Source:MGI Symbol;Acc:MGI:87902]	ACTA1/2	27.7479	Cardiac
ENSMUSG00000032010	Usp2	ubiquitin specific peptidase 2 [Source:MGI Symbol;Acc:MGI:1858178]	USP2	15.2852	Cardiac
ENSMUSG00000032035	Ets1	E26 avian leukemia oncogene 1, 5' domain [Source:MGI Symbol;Acc:MGI:95455]	KH2013:KH.C10.113			17.5235	Cardiac
ENSMUSG00000032085	Tagln	transgelin [Source:MGI Symbol;Acc:MGI:106012]	KH2013:KH.C4.170_TAGLN/2/3	23.7899	Cardiac	1.43497	Cardiac
ENSMUSG00000032085	Tagln	transgelin [Source:MGI Symbol;Acc:MGI:106012]	KH2013:KH.C4.176_TAGLN/2/3	23.7899	Cardiac	1.43497	Cardiac
ENSMUSG00000032085	Tagln	transgelin [Source:MGI Symbol;Acc:MGI:106012]	KH2013:KH.C4.230_TAGLN/2/3	23.7899	Cardiac	1.43497	Cardiac
ENSMUSG00000032085	Tagln	transgelin [Source:MGI Symbol;Acc:MGI:106012]	KH2013:KH.C4.521_TAGLN/2/3	23.7899	Cardiac	1.43497	Cardiac
ENSMUSG00000032085	Tagln	transgelin [Source:MGI Symbol;Acc:MGI:106012]	KH2013:KH.C4.559_TAGLN/2/3	23.7899	Cardiac	1.43497	Cardiac
ENSMUSG00000032085	Tagln	transgelin [Source:MGI Symbol;Acc:MGI:106012]	KH2013:KH.C4.631_TAGLN/2/3	23.7899	Cardiac	1.43497	Cardiac
ENSMUSG00000032179	Bmp5	bone morphogenetic protein 5 [Source:MGI Symbol;Acc:MGI:88181]	BMP5/6/7	17.7897	Cardiac
ENSMUSG00000032340	Neo1	neogenin [Source:MGI Symbol;Acc:MGI:1097159]	NEO1			-8.18246	Pharyngeal
ENSMUSG00000032366	Tpm1	tropomyosin 1, alpha [Source:MGI Symbol;Acc:MGI:98809]	KH2013:KH.C14.129_TPM1/2/3/4	28.2306	Cardiac
ENSMUSG00000032366	Tpm1	tropomyosin 1, alpha [Source:MGI Symbol;Acc:MGI:98809]	KH2013:KH.C3.814_TPM1/2/3/4	28.2306	Cardiac
ENSMUSG00000032374	Plod2	procollagen lysine, 2-oxoglutarate 5-dioxygenase 2 [Source:MGI Symbol;Acc:MGI:1347007]	PLOD/1/2/3	-8.22185	Pharyngeal	-7.7293	Pharyngeal
ENSMUSG00000032387	Rbpms2	RNA binding protein with multiple splicing 2 [Source:MGI Symbol;Acc:MGI:1919223]	RBPMS/2	22.6688	Cardiac
ENSMUSG00000032537	Ephb1	Eph receptor B1 [Source:MGI Symbol;Acc:MGI:1096337]	KH2013:KH.C1.1083_EPHA10/2/3/4/5/6/7/8	19.0349	Cardiac
ENSMUSG00000032537	Ephb1	Eph receptor B1 [Source:MGI Symbol;Acc:MGI:1096337]	KH2013:KH.C1.146_EPHA10/2/3/4/5/6/7/8	19.0349	Cardiac
ENSMUSG00000032702	Kank1	KN motif and ankyrin repeat domains 1 [Source:MGI Symbol;Acc:MGI:2147707]	KANK1/2/3/4			-7.14586	Pharyngeal
ENSMUSG00000032796	Lama1	laminin, alpha 1 [Source:MGI Symbol;Acc:MGI:99892]	LAMA1/2			-9.55493	Pharyngeal	-5.37597	Pharyngeal
ENSMUSG00000034341	Wbp2	WW domain binding protein 2 [Source:MGI Symbol;Acc:MGI:104709]	WBP2	11.3727	Cardiac
ENSMUSG00000034684	Sema3f	sema domain, immunoglobulin domain (Ig), short basic domain, secreted, (semaphorin) 3F [Source:MGI Symbol;Acc:MGI:1096347]	SEMA3E			-8.15692	Pharyngeal
ENSMUSG00000034832	Tet3	tet methylcytosine dioxygenase 3 [Source:MGI Symbol;Acc:MGI:2446229]	TET1/2/3			-7.9094	Pharyngeal	-7.73246	Pharyngeal
ENSMUSG00000035305	Ror1	receptor tyrosine kinase-like orphan receptor 1 [Source:MGI Symbol;Acc:MGI:1347520]	KH2013:KH.C8.101_ROR/1/2			-19.2998	Pharyngeal	-14.5791	Pharyngeal
ENSMUSG00000035305	Ror1	receptor tyrosine kinase-like orphan receptor 1 [Source:MGI Symbol;Acc:MGI:1347520]	KH2013:KH.C8.605_ROR/1/2			-19.2998	Pharyngeal	-14.5791	Pharyngeal
ENSMUSG00000035305	Ror1	receptor tyrosine kinase-like orphan receptor 1 [Source:MGI Symbol;Acc:MGI:1347520]	KH2013:KH.C8.737_ROR/1/2			-19.2998	Pharyngeal	-14.5791	Pharyngeal
ENSMUSG00000035783	Acta2	actin, alpha 2, smooth muscle, aorta [Source:MGI Symbol;Acc:MGI:87909]	KH2013:KH.C1.242_ACTA1/2	38.8958	Cardiac	10.8115	Cardiac
ENSMUSG00000035783	Acta2	actin, alpha 2, smooth muscle, aorta [Source:MGI Symbol;Acc:MGI:87909]	KH2013:KH.C1.570_ACTA1/2	38.8958	Cardiac	10.8115	Cardiac
ENSMUSG00000035783	Acta2	actin, alpha 2, smooth muscle, aorta [Source:MGI Symbol;Acc:MGI:87909]	KH2013:KH.C8.649_ACTA1/2	38.8958	Cardiac	10.8115	Cardiac
ENSMUSG00000035783	Acta2	actin, alpha 2, smooth muscle, aorta [Source:MGI Symbol;Acc:MGI:87909]	ACTA1/2	38.8958	Cardiac	10.8115	Cardiac
ENSMUSG00000035828	Pim3	proviral integration site 3 [Source:MGI Symbol;Acc:MGI:1355297]	PIM1/3	-0.376735	Pharyngeal
ENSMUSG00000036078	Sigmar1	sigma non-opioid intracellular receptor 1 [Source:MGI Symbol;Acc:MGI:1195268]	SIGMAR1	-14.0317	Pharyngeal
ENSMUSG00000036158	Prickle1	prickle planar cell polarity protein 1 [Source:MGI Symbol;Acc:MGI:1916034]	PRICKLE1/2/3			-10.5808	Pharyngeal
ENSMUSG00000036299	BC031181	cDNA sequence BC031181 [Source:MGI Symbol;Acc:MGI:3039614]	C18ORF32	14.1114	Cardiac
ENSMUSG00000036617	Etl4	enhancer trap locus 4 [Source:MGI Symbol;Acc:MGI:95454]	SRCIN1			2.08142	Cardiac
ENSMUSG00000036832	Lpar3	lysophosphatidic acid receptor 3 [Source:MGI Symbol;Acc:MGI:1929469]	KH2013:KH.C2.935_S1PR1/2/3/4/5			2.21715	Cardiac
ENSMUSG00000036832	Lpar3	lysophosphatidic acid receptor 3 [Source:MGI Symbol;Acc:MGI:1929469]	KH2013:KH.C7.180_S1PR1/2/3/4/5			2.21715	Cardiac
ENSMUSG00000036867	Smad6	SMAD family member 6 [Source:MGI Symbol;Acc:MGI:1336883]	SMAD6/7	7.71356	Cardiac	1.99427	Cardiac
ENSMUSG00000036992	Nxt1	NTF2-related export protein 1 [Source:MGI Symbol;Acc:MGI:1929619]	KH2013:KH.C13.74	-10.3729	Pharyngeal
ENSMUSG00000037211	Spry1	sprouty RTK signaling antagonist 1 [Source:MGI Symbol;Acc:MGI:1345139]	SPRY1/2/3/4			-17.6921	Pharyngeal
ENSMUSG00000037242	Clic4	chloride intracellular channel 4 (mitochondrial) [Source:MGI Symbol;Acc:MGI:1352754]	CLIC/1/2/4/5/6	9.84774	Cardiac
ENSMUSG00000037712	Fermt2	fermitin family member 2 [Source:MGI Symbol;Acc:MGI:2385001]	FERMT1/2/3	16.537	Cardiac
ENSMUSG00000038132	Rbm24	RNA binding motif protein 24 [Source:MGI Symbol;Acc:MGI:3610364]	RBM24/38	18.2326	Cardiac	-17.6584	Pharyngeal
ENSMUSG00000038305	Spats2l	spermatogenesis associated, serine-rich 2-like [Source:MGI Symbol;Acc:MGI:1914448]	SPATS2L			8.94059	Cardiac
ENSMUSG00000038526	Car14	carbonic anhydrase 14 [Source:MGI Symbol;Acc:MGI:1344341]	CA12/14/6/9	-8.80111	Pharyngeal	-0.0873702	Pharyngeal
ENSMUSG00000038668	Lpar1	lysophosphatidic acid receptor 1 [Source:MGI Symbol;Acc:MGI:108429]	KH2013:KH.C2.935_S1PR1/2/3/4/5	-7.54735	Pharyngeal	0.18591	Cardiac
ENSMUSG00000038668	Lpar1	lysophosphatidic acid receptor 1 [Source:MGI Symbol;Acc:MGI:108429]	KH2013:KH.C7.180_S1PR1/2/3/4/5	-7.54735	Pharyngeal	0.18591	Cardiac
ENSMUSG00000038793	Lefty1	left right determination factor 1 [Source:MGI Symbol;Acc:MGI:107405]	LEFTY1/2			-0.507887	Pharyngeal
ENSMUSG00000039115	Itga9	integrin alpha 9 [Source:MGI Symbol;Acc:MGI:104756]	KH2013:KH.C8.253_ALPHAPS4/5			-8.34107	Pharyngeal
ENSMUSG00000039115	Itga9	integrin alpha 9 [Source:MGI Symbol;Acc:MGI:104756]	KH2013:KH.C9.408_ALPHAPS4/5			-8.34107	Pharyngeal
ENSMUSG00000039115	Itga9	integrin alpha 9 [Source:MGI Symbol;Acc:MGI:104756]	KH2013:KH.C9.788_ITGA6B			-8.34107	Pharyngeal
ENSMUSG00000039239	Tgfb2	transforming growth factor, beta 2 [Source:MGI Symbol;Acc:MGI:98726]	TGFB2/3	11.8098	Cardiac	-20.3915	Pharyngeal
ENSMUSG00000040666	Sh3bgr	SH3-binding domain glutamic acid-rich protein [Source:MGI Symbol;Acc:MGI:1354740]	SH3BGRL/2	29.9227	Cardiac
ENSMUSG00000040752	Myh6	myosin, heavy polypeptide 6, cardiac muscle, alpha [Source:MGI Symbol;Acc:MGI:97255]	KH2013:KH.C11.4_MYH1/13/2/3/4/6/7/8	26.0939	Cardiac
ENSMUSG00000040752	Myh6	myosin, heavy polypeptide 6, cardiac muscle, alpha [Source:MGI Symbol;Acc:MGI:97255]	KH2013:KH.C2.995_MYH1/13/2/3/4/6/7/8	26.0939	Cardiac
ENSMUSG00000040856	Dlk1	delta like non-canonical Notch ligand 1 [Source:MGI Symbol;Acc:MGI:94900]	DLK1/2	3.32029	Cardiac
ENSMUSG00000042258	Isl1	ISL1 transcription factor, LIM/homeodomain [Source:MGI Symbol;Acc:MGI:101791]	ISL1/2			-14.4294	Pharyngeal
ENSMUSG00000042302	Ehbp1	EH domain binding protein 1 [Source:MGI Symbol;Acc:MGI:2667252]	EHBP1			-8.89611	Pharyngeal
ENSMUSG00000042812	Foxf1	forkhead box F1 [Source:MGI Symbol;Acc:MGI:1347470]	FOXF1/2	10.8267	Cardiac	19.4036	Cardiac	8.14264	Cardiac
ENSMUSG00000045312	Lhfpl2	lipoma HMGIC fusion partner-like 2 [Source:MGI Symbol;Acc:MGI:2145236]	LHFPL2			1.40879	Cardiac	-14.4451	Pharyngeal
ENSMUSG00000045827	Serpinb9	serine (or cysteine) peptidase inhibitor, clade B, member 9 [Source:MGI Symbol;Acc:MGI:106603]	KH2013:KH.C8.33_SRP-1/2/3/6/7/8			21.0703	Cardiac
ENSMUSG00000045827	Serpinb9	serine (or cysteine) peptidase inhibitor, clade B, member 9 [Source:MGI Symbol;Acc:MGI:106603]	KH2013:KH.C8.467_SRP-1/2/3/6/7/8			21.0703	Cardiac
ENSMUSG00000046865	Fbl	fibrillarin [Source:MGI Symbol;Acc:MGI:95486]	FBL	-16.944	Pharyngeal
ENSMUSG00000047414	Flrt2	fibronectin leucine rich transmembrane protein 2 [Source:MGI Symbol;Acc:MGI:3603594]	KH2013:KH.C6.155_FLRT1/2/3			-14.6044	Pharyngeal
ENSMUSG00000047414	Flrt2	fibronectin leucine rich transmembrane protein 2 [Source:MGI Symbol;Acc:MGI:3603594]	KH2013:KH.C6.163_FLRT1/2/3			-14.6044	Pharyngeal
ENSMUSG00000047414	Flrt2	fibronectin leucine rich transmembrane protein 2 [Source:MGI Symbol;Acc:MGI:3603594]	KH2013:KH.C6.219_FLRT1/2/3			-14.6044	Pharyngeal
ENSMUSG00000048078	Tenm4	teneurin transmembrane protein 4 [Source:MGI Symbol;Acc:MGI:2447063]	ODZ1/2/3/4			-8.51861	Pharyngeal
ENSMUSG00000048402	Gli2	GLI-Kruppel family member GLI2 [Source:MGI Symbol;Acc:MGI:95728]	GLI1/2/3			-4.08288	Pharyngeal
ENSMUSG00000048583	Igf2	insulin-like growth factor 2 [Source:MGI Symbol;Acc:MGI:96434]	IGF1/2	21.567	Cardiac	15.2902	Cardiac
ENSMUSG00000049775	Tmsb4x	thymosin, beta 4, X chromosome [Source:MGI Symbol;Acc:MGI:99510]	TMSB15A	-5.12788	Pharyngeal
ENSMUSG00000050288	Fzd2	frizzled class receptor 2 [Source:MGI Symbol;Acc:MGI:1888513]	FZD1/2/6/7	-14.8592	Pharyngeal	1.45506	Cardiac
ENSMUSG00000051359	Ncald	neurocalcin delta [Source:MGI Symbol;Acc:MGI:1196326]	HPCA	-14.6827	Pharyngeal	-11.6752	Pharyngeal
ENSMUSG00000051367	Six1	sine oculis-related homeobox 1 [Source:MGI Symbol;Acc:MGI:102780]	SIX1/2	-29.2835	Pharyngeal	-22.8012	Pharyngeal
ENSMUSG00000052396	Mogat2	monoacylglycerol O-acyltransferase 2 [Source:MGI Symbol;Acc:MGI:2663253]	MOGAT1/2	-10.9425	Pharyngeal
ENSMUSG00000052713	Zfp608	zinc finger protein 608 [Source:MGI Symbol;Acc:MGI:2442338]	ZNF608			-15.1361	Pharyngeal
ENSMUSG00000053093	Myh7	myosin, heavy polypeptide 7, cardiac muscle, beta [Source:MGI Symbol;Acc:MGI:2155600]	KH2013:KH.C11.4_MYH1/13/2/3/4/6/7/8	26.0661	Cardiac
ENSMUSG00000053093	Myh7	myosin, heavy polypeptide 7, cardiac muscle, beta [Source:MGI Symbol;Acc:MGI:2155600]	KH2013:KH.C2.995_MYH1/13/2/3/4/6/7/8	26.0661	Cardiac
ENSMUSG00000053702	Nebl	nebulette [Source:MGI Symbol;Acc:MGI:1921353]	LASP/1	32.5459	Cardiac
ENSMUSG00000053716	Dusp7	dual specificity phosphatase 7 [Source:MGI Symbol;Acc:MGI:2387100]	DUSP6/7/9			-5.06453	Pharyngeal
ENSMUSG00000054766	Set	SET nuclear oncogene [Source:MGI Symbol;Acc:MGI:1860267]	SET	-22.4928	Pharyngeal
ENSMUSG00000055027	Smyd1	SET and MYND domain containing 1 [Source:MGI Symbol;Acc:MGI:104790]	SMYD1	19.2166	Cardiac
ENSMUSG00000055044	Pdlim1	PDZ and LIM domain 1 (elfin) [Source:MGI Symbol;Acc:MGI:1860611]	PDLIM1/2/3/4/7	7.96197	Cardiac	5.95512	Cardiac
ENSMUSG00000055322	Tns1	tensin 1 [Source:MGI Symbol;Acc:MGI:104552]	TNS1/3			0.95295	Cardiac
ENSMUSG00000055612	Cdca7	cell division cycle associated 7 [Source:MGI Symbol;Acc:MGI:1914203]	CDCA7L	-23.7479	Pharyngeal
ENSMUSG00000055639	Dach1	dachshund family transcription factor 1 [Source:MGI Symbol;Acc:MGI:1277991]	DACH1/2			-9.14421	Pharyngeal	5.3414	Cardiac
ENSMUSG00000056870	Gulp1	GULP, engulfment adaptor PTB domain containing 1 [Source:MGI Symbol;Acc:MGI:1920407]	GULP1			-3.38313	Pharyngeal
ENSMUSG00000057098	Ebf1	early B cell factor 1 [Source:MGI Symbol;Acc:MGI:95275]	EBF1/2/3/4	-39.2198	Pharyngeal	-28.519	Pharyngeal	-16.1695	Pharyngeal
ENSMUSG00000059430	Actg2	actin, gamma 2, smooth muscle, enteric [Source:MGI Symbol;Acc:MGI:104589]	KH2013:KH.C1.242_ACTA1/2	26.4828	Cardiac
ENSMUSG00000059430	Actg2	actin, gamma 2, smooth muscle, enteric [Source:MGI Symbol;Acc:MGI:104589]	KH2013:KH.C1.570_ACTA1/2	26.4828	Cardiac
ENSMUSG00000059430	Actg2	actin, gamma 2, smooth muscle, enteric [Source:MGI Symbol;Acc:MGI:104589]	KH2013:KH.C8.649_ACTA1/2	26.4828	Cardiac
ENSMUSG00000059430	Actg2	actin, gamma 2, smooth muscle, enteric [Source:MGI Symbol;Acc:MGI:104589]	ACTA1/2	26.4828	Cardiac
ENSMUSG00000060260	Pwwp2b	PWWP domain containing 2B [Source:MGI Symbol;Acc:MGI:2142008]	PWWP2B			12.4509	Cardiac
ENSMUSG00000060969	Irx1	Iroquois homeobox 1 [Source:MGI Symbol;Acc:MGI:1197515]	IRX1/2/3/5	-25.8374	Pharyngeal
ENSMUSG00000061887	Ssbp3	single-stranded DNA binding protein 3 [Source:MGI Symbol;Acc:MGI:1919725]	SSBP2/3/4	-9.85646	Pharyngeal
ENSMUSG00000062077	Trim54	tripartite motif-containing 54 [Source:MGI Symbol;Acc:MGI:1889623]	TRIM54/55/63	19.6863	Cardiac
ENSMUSG00000062078	Qk	quaking [Source:MGI Symbol;Acc:MGI:97837]	QKI	22.6849	Cardiac
ENSMUSG00000062901	Klhl24	kelch-like 24 [Source:MGI Symbol;Acc:MGI:1923035]	KH2013:KH.C9.313_KLHL24			-8.95431	Pharyngeal
ENSMUSG00000062960	Kdr	kinase insert domain protein receptor [Source:MGI Symbol;Acc:MGI:96683]	FLT1/4	-13.4142	Pharyngeal			12.5866	Cardiac
ENSMUSG00000063450	Syne2	spectrin repeat containing, nuclear envelope 2 [Source:MGI Symbol;Acc:MGI:2449316]	SYNE1/2			0.683562	Cardiac
ENSMUSG00000063632	Sox11	SRY (sex determining region Y)-box 11 [Source:MGI Symbol;Acc:MGI:98359]	SOX11/12/4	-9.94912	Pharyngeal
ENSMUSG00000064080	Fbln2	fibulin 2 [Source:MGI Symbol;Acc:MGI:95488]	FBLN1/2			21.6356	Cardiac
ENSMUSG00000066652	Lefty2	left-right determination factor 2 [Source:MGI Symbol;Acc:MGI:2443573]	LEFTY1/2	9.53032	Cardiac	-0.125797	Pharyngeal
ENSMUSG00000067586	S1pr3	sphingosine-1-phosphate receptor 3 [Source:MGI Symbol;Acc:MGI:1339365]	KH2013:KH.C2.935_S1PR1/2/3/4/5			1.16152	Cardiac
ENSMUSG00000067586	S1pr3	sphingosine-1-phosphate receptor 3 [Source:MGI Symbol;Acc:MGI:1339365]	KH2013:KH.C7.180_S1PR1/2/3/4/5			1.16152	Cardiac
ENSMUSG00000068614	Actc1	actin, alpha, cardiac muscle 1 [Source:MGI Symbol;Acc:MGI:87905]	KH2013:KH.C1.242_ACTA1/2	38.1133	Cardiac			-9.16469	Pharyngeal
ENSMUSG00000068614	Actc1	actin, alpha, cardiac muscle 1 [Source:MGI Symbol;Acc:MGI:87905]	KH2013:KH.C1.570_ACTA1/2	38.1133	Cardiac			-9.16469	Pharyngeal
ENSMUSG00000068614	Actc1	actin, alpha, cardiac muscle 1 [Source:MGI Symbol;Acc:MGI:87905]	KH2013:KH.C8.649_ACTA1/2	38.1133	Cardiac			-9.16469	Pharyngeal
ENSMUSG00000068614	Actc1	actin, alpha, cardiac muscle 1 [Source:MGI Symbol;Acc:MGI:87905]	ACTA1/2	38.1133	Cardiac			-9.16469	Pharyngeal
ENSMUSG00000068699	Flnc	filamin C, gamma [Source:MGI Symbol;Acc:MGI:95557]	FLNA			-8.68253	Pharyngeal	-10.8231	Pharyngeal
ENSMUSG00000069601	Ank3	ankyrin 3, epithelial [Source:MGI Symbol;Acc:MGI:88026]	ANK1/2/3	19.4567	Cardiac
ENSMUSG00000070407	Hs3st3b1	heparan sulfate (glucosamine) 3-O-sulfotransferase 3B1 [Source:MGI Symbol;Acc:MGI:1333853]	HS3ST1/2/4/5/6			-3.79166	Pharyngeal	14.5232	Cardiac
ENSMUSG00000071317	Bves	blood vessel epicardial substance [Source:MGI Symbol;Acc:MGI:1346013]	BVES	16.6474	Cardiac	-5.14056	Pharyngeal
ENSMUSG00000074182	Znhit6	zinc finger, HIT type 6 [Source:MGI Symbol;Acc:MGI:1916996]	ZNHIT6	-13.5211	Pharyngeal
ENSMUSG00000074934	Grem1	gremlin 1, DAN family BMP antagonist [Source:MGI Symbol;Acc:MGI:1344337]	GREM1/2			-2.67816	Pharyngeal
ENSMUSG00000078453	Abracl	ABRA C-terminal like [Source:MGI Symbol;Acc:MGI:1920362]	ABRACL	25.4935	Cardiac
ENSMUSG00000089715	Cbx6	chromobox 6 [Source:MGI Symbol;Acc:MGI:3512628]	KH2013:KH.C2.644_NPTX1/2			-0.190813	Pharyngeal
ENSMUSG00000089715	Cbx6	chromobox 6 [Source:MGI Symbol;Acc:MGI:3512628]	NPTX1/2			-0.190813	Pharyngeal
ENSMUSG00000091898	Tnnc1	troponin C, cardiac/slow skeletal [Source:MGI Symbol;Acc:MGI:98779]	KH2013:KH.C8.251_TNNC1	32.8181	Cardiac
ENSMUSG00000029245	Epha5	Eph receptor A5 [Source:MGI Symbol;Acc:MGI:99654]	KH2013:KH.C1.1083_EPHA10/2/3/4/5/6/7/8					4.53083	Cardiac
ENSMUSG00000029245	Epha5	Eph receptor A5 [Source:MGI Symbol;Acc:MGI:99654]	KH2013:KH.C1.146_EPHA10/2/3/4/5/6/7/8					4.53083	Cardiac
ENSMUSG00000041351	Rap1gap	Rap1 GTPase-activating protein [Source:MGI Symbol;Acc:MGI:109338]	RAP1GAP/2					0.190966	Cardiac
ENSMUSG00000025479	Cyp2e1	cytochrome P450, family 2, subfamily e, polypeptide 1 [Source:MGI Symbol;Acc:MGI:88607]	KH2013:KH.C1.460_CYP2C29/37/38/39/40/44/50/54/55/65/66/67/68/69/70					0.58098	Cardiac
ENSMUSG00000037979	Ccdc92	coiled-coil domain containing 92 [Source:MGI Symbol;Acc:MGI:106485]	CCDC92					-3.68567	Pharyngeal
ENSMUSG00000022895	Ets2	E26 avian leukemia oncogene 2, 3' domain [Source:MGI Symbol;Acc:MGI:95456]	KH2013:KH.C10.113					-9.70983	Pharyngeal
ENSMUSG00000025479	Cyp2e1	cytochrome P450, family 2, subfamily e, polypeptide 1 [Source:MGI Symbol;Acc:MGI:88607]	KH2013:KH.C10.262_CYP-33C1/11/12/3/4/5/6/7/8					0.58098	Cardiac
ENSMUSG00000025479	Cyp2e1	cytochrome P450, family 2, subfamily e, polypeptide 1 [Source:MGI Symbol;Acc:MGI:88607]	KH2013:KH.C10.341_CYP2C29/37/38/39/40/44/50/54/55/65/66/67/68/69/70					0.58098	Cardiac
ENSMUSG00000034342	Cbl	Casitas B-lineage lymphoma [Source:MGI Symbol;Acc:MGI:88279]	CBLB					0.279472	Cardiac
ENSMUSG00000026121	Sema4c	sema domain, immunoglobulin domain (Ig), transmembrane domain (TM) and short cytoplasmic domain, (semaphorin) 4C [Source:MGI Symbol;Acc:MGI:109252]	SEMA3E					-5.2675	Pharyngeal
ENSMUSG00000023952	Gtpbp2	GTP binding protein 2 [Source:MGI Symbol;Acc:MGI:1860138]	GTPBP2					0.874798	Cardiac
ENSMUSG00000030222	Rerg	RAS-like, estrogen-regulated, growth-inhibitor [Source:MGI Symbol;Acc:MGI:2665139]	RERG					-5.22231	Pharyngeal
ENSMUSG00000058446	Znrf2	zinc and ring finger 2 [Source:MGI Symbol;Acc:MGI:1196246]	ZNRF1/2					1.4475	Cardiac
ENSMUSG00000030411	Nova2	neuro-oncological ventral antigen 2 [Source:MGI Symbol;Acc:MGI:104296]	NOVA1/2					-12.5017	Pharyngeal
ENSMUSG00000021604	Irx4	Iroquois homeobox 4 [Source:MGI Symbol;Acc:MGI:1355275]	IRX4/6					-10.627	Pharyngeal
ENSMUSG00000032402	Smad3	SMAD family member 3 [Source:MGI Symbol;Acc:MGI:1201674]	SMAD2/3					-4.82388	Pharyngeal
ENSMUSG00000001211	Agpat3	1-acylglycerol-3-phosphate O-acyltransferase 3 [Source:MGI Symbol;Acc:MGI:1336186]	AGPAT3/4					3.78993	Cardiac
ENSMUSG00000049551	Fzd9	frizzled class receptor 9 [Source:MGI Symbol;Acc:MGI:1313278]	FZD10/9					-3.1179	Pharyngeal
ENSMUSG00000055435	Maf	avian musculoaponeurotic fibrosarcoma oncogene homolog [Source:MGI Symbol;Acc:MGI:96909]	MAF					3.13961	Cardiac
ENSMUSG00000020902	Ntn1	netrin 1 [Source:MGI Symbol;Acc:MGI:105088]	NTN1/2/3/5					2.41488	Cardiac
ENSMUSG00000027966	Col11a1	collagen, type XI, alpha 1 [Source:MGI Symbol;Acc:MGI:88446]	COL11A1/2					0.480424	Cardiac
ENSMUSG00000039081	Zfp503	zinc finger protein 503 [Source:MGI Symbol;Acc:MGI:1353644]	ZNF703					-3.0169	Pharyngeal
	Lect1		LECT1			7.83529	Cardiac
ENSMUSG00000022090	Pdlim2	PDZ and LIM domain 2 [Source:MGI Symbol;Acc:MGI:2384850]	PDLIM1/2/3/4/7					-10.472	Pharyngeal
ENSMUSG00000036087	Slain2	SLAIN motif family, member 2 [Source:MGI Symbol;Acc:MGI:1923241]	SLAIN1/2					-0.143693	Pharyngeal
ENSMUSG00000074505	Fat3	FAT atypical cadherin 3 [Source:MGI Symbol;Acc:MGI:2444314]	FAT1/2/3/4					10.8452	Cardiac
ENSMUSG00000025764	Jade1	jade family PHD finger 1 [Source:MGI Symbol;Acc:MGI:1925835]	KH2013:KH.C2.1020					-5.06936	Pharyngeal
ENSMUSG00000021732	Fgf10	fibroblast growth factor 10 [Source:MGI Symbol;Acc:MGI:1099809]	FGF10/16/20/22/3/7/9					15.9732	Cardiac
ENSMUSG00000031561	Tenm3	teneurin transmembrane protein 3 [Source:MGI Symbol;Acc:MGI:1345183]	ODZ1/2/3/4					8.92326	Cardiac
ENSMUSG00000057315	Arhgap24	Rho GTPase activating protein 24 [Source:MGI Symbol;Acc:MGI:1922647]	ARHGAP22/24/25					-23.1135	Pharyngeal
ENSMUSG00000006711	D130043K22Rik	RIKEN cDNA D130043K22 gene [Source:MGI Symbol;Acc:MGI:3036268]	KIAA0319					-1.35195	Pharyngeal
ENSMUSG00000031681	Smad1	SMAD family member 1 [Source:MGI Symbol;Acc:MGI:109452]	SMAD1/5/9					15.4512	Cardiac
ENSMUSG00000024427	Spry4	sprouty RTK signaling antagonist 4 [Source:MGI Symbol;Acc:MGI:1345144]	SPRY1/2/3/4					-5.23341	Pharyngeal
ENSMUSG00000028763	Hspg2	perlecan (heparan sulfate proteoglycan 2) [Source:MGI Symbol;Acc:MGI:96257]	KH2013:KH.C3.21_HSPG2					-5.33409	Pharyngeal
ENSMUSG00000043668	Tox3	TOX high mobility group box family member 3 [Source:MGI Symbol;Acc:MGI:3039593]	TOX/3/4					0.322126	Cardiac
ENSMUSG00000058152	Chsy3	chondroitin sulfate synthase 3 [Source:MGI Symbol;Acc:MGI:1926173]	KH2013:KH.C4.116_CHSY1/3					-3.05185	Pharyngeal
ENSMUSG00000064115	Cadm2	cell adhesion molecule 2 [Source:MGI Symbol;Acc:MGI:2442722]	CADM1/2/3/4					2.97379	Cardiac
ENSMUSG00000022658	Tagln3	transgelin 3 [Source:MGI Symbol;Acc:MGI:1926784]	KH2013:KH.C4.170_TAGLN/2/3					-9.14555	Pharyngeal
ENSMUSG00000022658	Tagln3	transgelin 3 [Source:MGI Symbol;Acc:MGI:1926784]	KH2013:KH.C4.176_TAGLN/2/3					-9.14555	Pharyngeal
ENSMUSG00000022658	Tagln3	transgelin 3 [Source:MGI Symbol;Acc:MGI:1926784]	KH2013:KH.C4.230_TAGLN/2/3					-9.14555	Pharyngeal
ENSMUSG00000021012	Zc3h14	zinc finger CCCH type containing 14 [Source:MGI Symbol;Acc:MGI:1919824]	KH2013:KH.C4.278					0.618643	Cardiac
ENSMUSG00000027253	Lrp4	low density lipoprotein receptor-related protein 4 [Source:MGI Symbol;Acc:MGI:2442252]	LRP4/8					14.8277	Cardiac
ENSMUSG00000022658	Tagln3	transgelin 3 [Source:MGI Symbol;Acc:MGI:1926784]	KH2013:KH.C4.521_TAGLN/2/3					-9.14555	Pharyngeal
ENSMUSG00000022658	Tagln3	transgelin 3 [Source:MGI Symbol;Acc:MGI:1926784]	KH2013:KH.C4.559_TAGLN/2/3					-9.14555	Pharyngeal
ENSMUSG00000022565	Plec	plectin [Source:MGI Symbol;Acc:MGI:1277961]	KH2013:KH.C4.626					8.63812	Cardiac
ENSMUSG00000022658	Tagln3	transgelin 3 [Source:MGI Symbol;Acc:MGI:1926784]	KH2013:KH.C4.631_TAGLN/2/3					-9.14555	Pharyngeal
ENSMUSG00000021095	Gsc	goosecoid homeobox [Source:MGI Symbol;Acc:MGI:95841]	GSC					17.1263	Cardiac
ENSMUSG00000037210	Fam193a	family with sequence similarity 193, member A [Source:MGI Symbol;Acc:MGI:2447768]	FAM193A					5.73021	Cardiac
ENSMUSG00000029088	Kcnip4	Kv channel interacting protein 4 [Source:MGI Symbol;Acc:MGI:1933131]	KCNIP1/2/3/4					-7.75372	Pharyngeal
ENSMUSG00000036306	Lzts1	leucine zipper, putative tumor suppressor 1 [Source:MGI Symbol;Acc:MGI:2684762]	LZTS1/2					9.32041	Cardiac
ENSMUSG00000052684	Jun	jun proto-oncogene [Source:MGI Symbol;Acc:MGI:96646]	JUN					-6.2449	Pharyngeal
ENSMUSG00000025479	Cyp2e1	cytochrome P450, family 2, subfamily e, polypeptide 1 [Source:MGI Symbol;Acc:MGI:88607]	CYP-34A9					0.58098	Cardiac
ENSMUSG00000068735	Trp53i11	transformation related protein 53 inducible protein 11 [Source:MGI Symbol;Acc:MGI:2670995]	TP53I11					-19.3195	Pharyngeal
ENSMUSG00000042745	Id1	inhibitor of DNA binding 1 [Source:MGI Symbol;Acc:MGI:96396]	KH2013:KH.C7.157_ID1/2/3/4					11.1001	Cardiac
ENSMUSG00000025479	Cyp2e1	cytochrome P450, family 2, subfamily e, polypeptide 1 [Source:MGI Symbol;Acc:MGI:88607]	KH2013:KH.C7.350					0.58098	Cardiac
ENSMUSG00000022565	Plec	plectin [Source:MGI Symbol;Acc:MGI:1277961]	DSP					8.63812	Cardiac
ENSMUSG00000042745	Id1	inhibitor of DNA binding 1 [Source:MGI Symbol;Acc:MGI:96396]	KH2013:KH.C7.692					11.1001	Cardiac
ENSMUSG00000072872	Rybp	RING1 and YY1 binding protein [Source:MGI Symbol;Acc:MGI:1929059]	RYBP					4.27899	Cardiac
ENSMUSG00000042745	Id1	inhibitor of DNA binding 1 [Source:MGI Symbol;Acc:MGI:96396]	KH2013:KH.C7.805_ID1/2/3/4					11.1001	Cardiac
ENSMUSG00000030302	Atp2b2	ATPase, Ca++ transporting, plasma membrane 2 [Source:MGI Symbol;Acc:MGI:105368]	ATP2B1/2/3/4					2.49718	Cardiac
ENSMUSG00000031376	Atp2b3	ATPase, Ca++ transporting, plasma membrane 3 [Source:MGI Symbol;Acc:MGI:1347353]	ATP2B1/2/3/4					2.55533	Cardiac
ENSMUSG00000035357	Pdzrn3	PDZ domain containing RING finger 3 [Source:MGI Symbol;Acc:MGI:1933157]	PDZRN3/4					-8.38538	Pharyngeal
ENSMUSG00000014813	Stc1	stanniocalcin 1 [Source:MGI Symbol;Acc:MGI:109131]	STC1/2					-2.57182	Pharyngeal
ENSMUSG00000024978	Gpam	glycerol-3-phosphate acyltransferase, mitochondrial [Source:MGI Symbol;Acc:MGI:109162]	GPAM					-5.7255	Pharyngeal
ENSMUSG00000003534	Ddr1	discoidin domain receptor family, member 1 [Source:MGI Symbol;Acc:MGI:99216]	DDR/1/2					2.66341	Cardiac
ENSMUSG00000028360	Slc44a5	solute carrier family 44, member 5 [Source:MGI Symbol;Acc:MGI:3035141]	SLC44A2/5					-7.03784	Pharyngeal
ENSMUSG00000052512	Nav2	neuron navigator 2 [Source:MGI Symbol;Acc:MGI:2183691]	NAV1/2/3					-9.26188	Pharyngeal
ENSMUSG00000033760	Rbm4b	RNA binding motif protein 4B [Source:MGI Symbol;Acc:MGI:1913954]	RBM4B					1.58229	Cardiac
ENSMUSG00000038664	Herc1	HECT and RLD domain containing E3 ubiquitin protein ligase family member 1 [Source:MGI Symbol;Acc:MGI:2384589]	HERC1					2.5679	Cardiac
ENSMUSG00000042662	Dusp15	dual specificity phosphatase-like 15 [Source:MGI Symbol;Acc:MGI:1934928]	DUSP15/22					-3.19182	Pharyngeal
ENSMUSG00000033760	Rbm4b	RNA binding motif protein 4B [Source:MGI Symbol;Acc:MGI:1913954]	KH2013:KH.S529.1					1.58229	Cardiac
ENSMUSG00000037933	Bicd2	BICD cargo adaptor 2 [Source:MGI Symbol;Acc:MGI:1924145]	BICD/1/2					0.956673	Cardiac
